# Limited transmission of microbial species among coral reef fishes from the Great Barrier Reef, Australia

**DOI:** 10.1101/2024.02.24.581894

**Authors:** Vincenzo A. Costa, David R. Bellwood, Jonathon C.O. Mifsud, Jemma L. Geoghegan, Erin Harvey, Edward C. Holmes

**Affiliations:** Sydney Institute for Infectious Diseases, School of Medical Sciences, The University of Sydney, Sydney, NSW 2006, Australia; Research Hub for Coral Reef Ecosystem Functions, College of Science and Engineering, James Cook University, Townsville, QLD 4811, Australia; Department of Microbiology and Immunology, University of Otago, Dunedin, New Zealand; Institute of Environmental Science and Research, Kenepuru, Porirua, 5022, New Zealand

## Abstract

Reef fishes account for one-third of all extant marine fishes and exhibit enormous biodiversity within a highly interactive ecosystem. Yet relatively little is known about the diversity and evolution of microbial species (bacteria, viruses, and eukaryotes) associated with reef fish, even though this may provide valuable insights into the factors that shape microbial communities within vertebrate hosts as well as the extent and pattern of cross-species transmission. Through metatranscriptomic sequencing we characterised the viruses, bacteria, and single-celled eukaryotes from 128 reef fish species inhabiting Lizard Island and Orpheus Island on the Great Barrier Reef, Australia. We assessed whether microbial communities differed between islands that are separated by approximately 450 kilometres, and to what extent viruses were able to emerge in new hosts. Notably, despite strong ecological interactions in the reef environment, and the presence of the same families and subfamilies of viruses and bacteria on both islands, there was minimal evidence for the cross-species transmission of individual microorganisms among fish species. An exception was the high prevalence of the bacterial pathogen *Photobacterium damselae* among apparently healthy cardinalfishes from both islands, indicating that these fish species are natural reservoirs within the reef system. Overall, these data suggest that reef fishes have microbial-host associations that arose prior to the formation of the Great Barrier Reef, leading to strong host barriers to cross-species microbial transmission even within a highly interactive and species-rich environment.
