## Supplementary Table 2 for "Limited transmission of microbial species among coral reef fishes from the Great Barrier Reef, Australia"

### Sheet: Sheet1
Island	Virus name	Virus family	Host	Gene/ORF	Contig length (nt)	Closest relative (NCBI/GenBank Accession)	Percentage identity to closest relative	E value
Orpheus	Goby astrovirus 2	Astroviridae	Cabillus tongarevae	Protease	3231	Wenling righteye flounders astrovirus (AVM87607)	34.6	0
				RdRp	1422	Wenling perciformes astrovirus 2 (AVM87489)	63.2	0
				Capsid	1905	Wenling crossorhombus astrovirus 1 (AVM87179)	46.7	1.08e-146
Orpheus	Goby astrovirus 2	Astroviridae	Istigobius decoratus	Protease	3258	Wenling righteye flounders astrovirus (AVM87607)	34.6	0
				RdRp	1422	Wenling perciformes astrovirus 2 (AVM87489)	63.5	0
				Capsid	1905	Wenling crossorhombus astrovirus 1 (AVM87179)	46.7	6.85e-147
Orpheus	Goby astrovirus 2	Astroviridae	Istigobius nigroocellatus	Protease	3273	Wenling righteye flounders astrovirus (AVM87607)	34.5	0
				RdRp	1472	Wenling perciformes astrovirus 2 (AVM87489)	63.1	0
				Capsid	1908	Wenling crossorhombus astrovirus 1 (AVM87179)	46.5	3.47e-144
Orpheus	Goby astrovirus 2	Astroviridae	Asterropteryx semipunctatus	Protease	3231	Wenling righteye flounders astrovirus (AVM87607)	34.5	0
				RdRp	1473	Wenling perciformes astrovirus 2 (AVM87489)	63.3	0
				Capsid	1908	Wenling crossorhombus astrovirus 1 (AVM87179)	46.1	3.95e-143
Orpheus	Goby astrovirus 1	Astroviridae	Istigobius goldmanni	Protease	3270	Wenling righteye flounders astrovirus (AVM87607)	35.2	0
				RdRp	1458	Wenling righteye flounders astrovirus (AVM87607	64.7	0
				Capsid	1890	Wenling lepidotrigla astrovirus (AVM87157)	42.7	2.22e-145
Orpheus	Goby astrovirus 3	Astroviridae	Luposicya lupus	Protease	2994	Wenling rattails astrovirus 4 (AVM87152)	24.1	1.11e-37
				RdRp	1587	Wenling longspine snipefish astrovirus (AVM87174)	41.4	3.4e-108
				Capsid	2076	Wenling snipefish astrovirus (AVM87499)	33.6	7.71e-47
Orpheus	Blenniella astrovirus	Astroviridae	Blenniella sp.	RdRp	744	European roller astrovirus (QBZ38214)	53.9	4.01e-46
Orpheus	Salarias guttatus piscichuvirus	Chuviridae	Salarias guttatus	L protein	6432	Herr-Frank virus 1 (QHX39772)	47.8	0
				M protein	1957	Chinese broad-headed pond turtle hepacivirus (AVM87260)	45.3	0
				S protein	1641	Herr-Frank virus 1 (QHX39758)	39.6	5.81e-92
Orpheus	Abudefduf bengalensis circovirus	Circoviridae	Abudefduf bengalensis	Replication-associated	873	Werosea circovirus (QGR26089)	57.4	1.75e-119
Orpheus	Enneapterygius tutuilae letovirus	Coronaviridae	Enneapterygius tutuilae	Spike	856	Pacific salmon nidovirus (QEG08239)	37.4	1.68e-99
Orpheus	Chaetodon aureofaciatus hepacivirus	Flaviviridae	Chaetodon aureofaciatus	Polyprotein	7356	Chinese broad-headed pond turtle hepacivirus (AVM87260)	32.2	0
Orpheus	Luposicya lupus actinovirus	Hantaviridae	Luposicya lupus	L protein	6150	Wenling red spikefish hantavirus (YP_010085034)	38.2	0
				M protein	3399	Wenling yellow goosefish hantavirus (AVM87660)	33.7	0
				S protein	1319	Pygmy goby hantavirus (QRV59641)	53.1	1.12e-53
Orpheus	Pygmy goby hantavirus	Hantaviridae	Eviota zebrina	L protein	1253	Khabarovsk orthohantavirus (AIL25337)	25	4.21e-44
				M protein	3627	Wenling yellow goosefish hantavirus (AVM87660)	30.4	4.33e-173
				S protein	1014	Pygmy goby hantavirus (QRV59641)	100	2.79e-124
Orpheus	Trimma fangi actinovirus	Hantaviridae	Trimma fangi	L protein	622	Wenling minipizza batfish hantavirus (YP_010085032)	44.9	9.26e-44
				M protein	697	Wenling yellow goosefish hantavirus (AVM87660)	33.3	4.7e-28
Orpheus	Pleurosicya actinovirus	Hantaviridae	Pleurosicya sp.	L protein	1256	Wenling yellow goosefish hantavirus (YP_010085033)	31.8	5.92e-49
				M protein	847	Wenling yellow goosefish hantavirus (AVM87660)	31.6	7.55e-40
Orpheus	Cephalopholis boenak actinovirus	Hantaviridae	Cephalopholis boenak	M protein	1029	Nova virus (YP_009362037)	26	2.58e-18
Orpheus	Istigobius decoratus hepevirus	Hepeviridae	Istigobius decoratus	RdRp	708	Dongbei arctic lamprey hepevirus (AVM87261)	23.9	2.2e-06
Orpheus	Halichoeres melanurus ranavirus	Iridoviridae	Halichoeres melanurus	Major capsid protein	1396	Santee-Cooper ranavirus (YP_009506759)	99.4	0
				3-beta-hydroxy-delta-5-C27 steroid oxidoreductase	1082	Mandarin fish ranavirus (AYV88122)	99.7	0
				DNA-dependent RNA polymerase largest subunit	741	Mandarin fish ranavirus (AYV88153	100	1.25e-170
				Helicase family protein	1214	Mandarin fish ranavirus (AYV88154)	99	0
				NIF/NLI interacting factor	249	Mandarin fish ranavirus (AYV88204)	96.3	6.25e-51
				Myristylated membrane protein	1514	Koi ranavirus (QYU76034)	99.8	0
				NTPase/Helicase	977	Largemouth bass virus (QJE49109)	99.7	0
				Tumor necrosis factor	714	Mandarin fish ranavirus (AYV88176)	100	6.23e-175
				DNA polymerase	2877	Mandarin fish ranavirus (AYV88170)	99.6	0
Orpheus	Enneapterygius tutuilae iridovirus	Iridoviridae	Enneapterygius tutuilae	D5 family NTPase ATPase	2662	Erythrocytic necrosis virus (QCF47438)	81	0
				DNA polymerase	3021	Erythrocytic necrosis virus (QCF47437)	72.8	0
				DNA-dependent RNA polymerase largest subunit	3005	Erythrocytic necrosis virus (QCF47435)	78.2	0
				Major capsid protein	1403	Erythrocytic necrosis virus (QCF47443)	87.3	0
				SWI/SNF2 family helicase	3222	Erythrocytic necrosis virus (QCF47442)	73.5	0
				Proliferating cell nuclear antigen	735	Erythrocytic necrosis virus (QCF47466)	75	1.28e-89
				Virion assembly protein	2371	Erythrocytic necrosis virus (QCF47475)	86.5	1.69e-84
				DNA repair protein RAD2	2439	Erythrocytic necrosis virus (QCF47448)	63.8	6.52e-158
Orpheus	Cheilodipterus quinquelineatus orthomyxovirus	Orthomyxoviridae	Cheilodipterus quinquelineatus	Hemagglutinin	1467	Araguari virus (ASR92126)	26.3	7.22e-41
				Nucleoprotein	1485	Wellfleet Bay virus (YP_009110683)	26.3	8.51e-41
				PA	1489	Granville quaranjavirus (UAJ23568)	32.6	8.26e-59
				PB1	2383	Beihai orthomyxo-like virus 1 (APG77865)	41.7	0
				PB2	2266	Beihai orthomyxo-like virus 1 (APG77866)	26.6	1e-69
Orpheus	Pygmy goby paramyxovirus	Paramyxoviridae	Eviota zebrina	RdRp	1314	Pygmy goby paramyxovirus (QRV59642)	98.7	2.51e-164
Orpheus	Enneapterygius tutuilae paramyxovirus	Paramyxoviridae	Enneapterygius tutuilae	RdRp	618	Wenzhou pacific spadenose shark paramyxovirus (AVM87362)	50.7	6.87e-61
Orpheus	Istigobius ornatus parvovirus	Parvoviridae	Istigobius ornatus	NS1	1878	Anser anser dependoparvovirus (QTE04020)	37.4	1.63e-35
Orpheus	Istigobius rigillus parvovirus	Parvoviridae	Istigobius rigillus	NS1	1656	Anser anser dependoparvovirus (QTE04020)	36	1.62e-34
Orpheus	Ecsenius stictus parvovirus	Parvoviridae	Ecsensius strictus	NS1	1374	Bovine parvovirus 3 (AVR53764)	33.9	2.72e-32
				VP1	2571	Goose parvovirus (AXK47377)	33.5	2.5e-18
Orpheus	Dinematichthys parvovirus	Parvoviridae	Dinematichthys sp.	NS1	1236	Anseriform dependoparvovirus 1 (QIP76498)	33.9	1.09e-30
Orpheus	Luposicya lupus ichthamaparvovirus	Parvoviridae	Luposicya lupus	NS1	1299	Syngnathus scovelli chapparvovirus (YP_010087281)	53.1	4.36e-146
Orpheus	Blenniella picornavirus	Picornaviridae	Blenniella sp.	RdRp	347	Tremovirus (AVM87424)	31.3	2.06e-11
Orpheus	Enneapterygius tutuilae picornavirus	Picornaviridae	Enneapterygius tutuilae	RdRp	3840	Ampivirus (YP_009143521)	25.5	7.56e-17
Orpheus	Exyrias picornavirus	Picornaviridae	Exyrias sp.	RdRp	1373	Feline picornavirus (YP_004934026)	35.7	4.37e-10
Orpheus	Halichoeres marginatus picornavirus	Picornaviridae	Halichoeres marginatus	Polyprotein	7317	Wenling triplecross lizardfish picornavirus (AVM87408)	34.3	0
Orpheus	Neopomacentrus bankieri picornavirus	Picornaviridae	Neopomacentrus bankieri	Polyprotein	7686	Wenling triplecross lizardfish picornavirus (AVM87408)	31	7.87e-122
Orpheus	Asterropteryx spinosa picornavirus	Picornaviridae	Asterropteryx spinosa	Polyprotein	7566	Potamipivirus A (QBA82298)	34.7	0
Orpheus	Asterropteryx semipunctatus picornavirus	Picornaviridae	Asterropteryx semipunctatus	RdRp	992	Beihai pentapodus picornavirus (AVM87593)	55.4	3.29e-175
Orpheus	Pomacentrus moluccensis picornavirus	Picornaviridae	Pomacentrus moluccensis	RdRp	321	Wenling rattails picornavirus (AVM87441)	44.1	2.14e-21
Orpheus	Trimma okinawae rhabdovirus	Rhabdoviridae	Trimma okinawae	RdRp	305	Durham virus (YP_009505526)	74	9.37e-44
				Nucleoprotein	640	Longquan Niviventer coninga ledantevirus 1 (UBB42399)	31.8	1.15e-27
Orpheus	Trimma striatum rhabdovirus	Rhabdoviridae	Trimma striatum	RdRp	488	Eptesicus fuscus rhabdovirus (QPO14166)	48.1	9.4e-44
Orpheus	Istigobius nigroocellatus reovirus	Reoviridae	Istigobius nigroocellatus	VP1	1113	Grass carp reovirus (ADT79733)	36.2	1.45e-54
				VP2	1851	Wenling minipizza batfish reovirus 4 (AVM87464)	60.3	0
				VP3	2088	Green River chinook virus (YP_009507744)	34.8	3.99e-133
				VP4	525	Hirame aquareovirus (BCG62301)	33.5	3.45e-14
				VP5	561	Atlantic halibut reovirus (QBX90057)	32.8	5.95e-21
				VP6	828	Grass carp reovirus (ADR66513)	26.8	4.77e-06
Lizard	Zebrasoma scopas orthomyxovirus	Orthomyxoviridae	Zebrasoma scopas	PA	1520	Beihai orthomyxo-like virus 1 (APG77867)	28.6	8.54e-39
				PB1	527	Araguari virus (ASR92124)	45.1	4.73e-35
				PB2	1496	Beihai orthomyxo-like virus 1 (APG77866)	24.2	9.93e-33
Lizard	Cryptocentrus strigilliceps parvovirus	Parvoviridae	Cryptocentrus strigilliceps	NP protein	672	Tilapia parvovirus (YP_010802881)	31	1e-17
				VP1	1176	Tasmanian devil-associated chapparvovirus 1 (YP_010798220)	36.4	5.83e-63
				NS1	1428	Peafowl parvovirus 1 (QGJ83201)	40.6	1.5e-89
Lizard	Pleurosicya ichthamaparvovirus	Parvoviridae	Pleurosicya sp.	VP1	2084	Syngnathus scovelli chapparvovirus (YP_010087285)	57.1	2.75e-127
				NS1	1146	Syngnathus scovelli chapparvovirus (YP_010087281)	42.2	1.37e-149
Lizard	Acanthurus nigrofuscus parvovirus	Parvoviridae	Acanthurus nigrofuscus	NS1	389	Dinematichthys parvovirus (UVF58813)	62.7	3.89e-51
Lizard	Synchiropus parvovirus	Parvoviridae	Synchiropus sp.	NS1	321	Parvovirinae sp.(UNJ12755)	34.7	6.15e-07
				VP1	801	Parvovirinae sp. (UNJ12756)	31.3	8e-12
Lizard	Scolopsis bilineata poxvirus	Poxviridae	Scolopsis bilineata	D5-like helicase/primase	2010	Carp edema virus (BCT22635)	36	1.12e-114
				DNA-directed RNA polymerase subunit alpha	2203	Carp edema virus (BCT22721)	53.7	0
				DNA-directed RNA polymerase subunit beta	5915	Carp edema virus (BCT22673)	57.4	0
				DNA helicase	1130	Carp edema virus (BCT22664)	41	6.98e-65
				DNA polymerase	2033	Salmon gillpox virus (YP_009162448)	39.7	1.58e-147
Lizard	Synchiropus poxvirus	Poxviridae	Synchiropus sp.	DNA polymerase	328	Salmon gillpox virus (YP_009162448)	43.5	2.16e-12
				Major capsid protein	507	Salmon gillpox virus (QJU69460)	42.9	8.59e-37
				DNA-directed RNA polymerase subunit alpha	347	Salmon gillpox virus (YP_009162537)	38.8	2.51e-20
Lizard	Zebrasoma veliferum poxvirus	Poxviridae	Zebrasoma veliferum	DNA-directed RNA polymerase subunit alpha	543	Carp edema virus (BCT22721)	54.7	1.4e-56
				DNA-directed RNA polymerase subunit beta	420	Carp edema virus (BCT22673)	62.9	3.81e-55
Lizard	Acanthurus nigrofuscus actinovirus	Hantaviridae	Acanthurus nigrofuscus	L protein	416	Wenling red spikefish hantavirus (YP_010085034)	50	3.19e-15
Lizard	Fowleria viaulae hepevirus	Hepeviridae	Fowleria viaulae	RdRp	620	Dongbei arctic lamprey hepevirus (AVM87261)	38.1	7.82e-28
Lizard	Apogon crassiceps coronavirus	Coronaviridae	Apogon crassiceps	Spike	440	Pacific salmon nidovirus (QEG08239)	39.3	5.01e-27
Lizard	Chromis atripectoralis coronavirus	Coronaviridae	Chromis atripectoralis	ORF1ab	368	Wigeon coronavirus HKU20 (YP_005352870)	50.4	1.36e-29
Lizard	Scarus psittacus coronavirus	Coronaviridae	Scarus psittacus	ORF1ab	285	Feline coronavirus (QRN75107)	52.1	1.16e-25
Lizard	Chrysiptera rollandi iridovirus	Iridoviridae	Chrysiptera rollandi	DNA polymerase	2868	Erythrocytic necrosis virus (QCF47437)	69.7	0
				Major capsid protein	1608	Erythrocytic necrosis virus (QCF47443)	83.5	0
				D5 family NTPase ATPase	2583	Erythrocytic necrosis virus (QCF47438)	73.7	0
Lizard	Pomacentrus brachialis calicivirus	Caliciviridae	Pomacentrus brachialis	Polyprotein	434	Zhejiang gunthers frog calicivirus 1 (AVM87226)	50	1.06e-37
Lizard	Callogobius maculipinnis picornavirus	Picornaviridae	Callogobius maculipinnis	Polyprotein	201	Zebrafish picornavirus (YP_010797764)	52.4	2.2e-55
Lizard	Chaetodon baronessa picornavirus	Picornaviridae	Chaetodon baronessa	Polyprotein	1775	Neopomacentrus bankieri picornavirus (UVF58819)	49.9	1.26e-179
Lizard	Chromis viridis picornavirus	Picornaviridae	Chromis viridis	Polyprotein	7674	Neopomacentrus bankieri picornavirus (UVF58819)	80	0
Lizard	Apogon exostima picornavirus	Picornaviridae	Apogon exostima	Polyprotein	796	Wenling chelidoperca picornavirus (AVM87406)	41.9	4.33e-55
Lizard	Plesiops coeruleolineatus picornavirus	Picornaviridae	Plesiops coeruleolineatus	Polyprotein	1921	Wenling chelidoperca picornavirus (AVM87406)	48.2	0
Lizard	Pomacentrus nagasakiensis picornavirus	Picornaviridae	Pomacentrus nagasakiensis	Polyprotein	7278	tremovirus A1 (AUW64505)	32	4.8e-128
Lizard	Chromis viridis astrovirus	Astroviridae	Chromis viridis	RdRp	337	European roller astrovirus (QBZ38214)	46.4	5.34e-23
Lizard	Plagiotremus tapeinosoma astrovirus	Astroviridae	Plagiotremus tapeinosoma	RdRp	744	European roller astrovirus (QBZ38214)	48.9	7.15e-36
Lizard	Chaetodon baronessa astrovirus	Astroviridae	Chaetodon baronessa	RdRp	341	Wenling snipefish astrovirus (AVM87498)	70.3	3.42e-45
Lizard	Dascyllus reticulatus astrovirus	Astroviridae	Dascyllus reticulatus	Protease	2671	Wenling rattails astrovirus 2 (AVM87605)	28.3	4.29e-41
				RdRp	1371	Wenling rattails astrovirus 2 (AVM87605)	47.5	5.75e-132
				Capsid	1830	Wenling longspine snipefish astrovirus (AVM87175)	34.4	3.1e-70
Lizard	Eviota astrovirus	Astroviridae	Eviota sp.	Protease	2688	Wenling plagiopsetta astrovirus (AVM87176)	34.4	1.95e-102
				RdRp	1587	Wenling plagiopsetta astrovirus (AVM87176)	57.3	0
				Capsid	1980	Wenling snipefish astrovirus (AVM87499)	25.1	8.67e-26
