## Supplementary Table 3 for "Limited transmission of microbial species among coral reef fishes from the Great Barrier Reef, Australia"

### Sheet: Sheet1
Library	Replicates	Host species	Family	Island
LI1	3	Apogon cyanosoma	Apogonidae	Lizard
LI10	3	Pomacentrus amboinensis	Pomacentridae	Lizard
LI11	1	Neoglyphidodon melas	Pomacentridae	Lizard
LI12	3	Pomacentrus adelus	Pomacentridae	Lizard
LI13	1	Stethojulis bandanensis	Labridae	Lizard
LI14	3	Pleurosicya sp	Gobiidae	Lizard
LI15	2	Fusigobius signipinnis	Gobiidae	Lizard
LI16	1	Epinephelus sp	Serranidae	Lizard
LI17	1	Amblygobius sp	Gobiidae	Lizard
LI18	1	Synchiropus sp	Callionymidae	Lizard
LI19	1	Crossosalarias macrospilus	Blenniidae	Lizard
LI2	4	Apogon exostima	Apogonidae	Lizard
LI20	5	Zebrasoma scopas	Acanthuridae	Lizard
LI21	1	Chaetodon baronessa	Chaetodontidae	Lizard
LI22	2	Chaetodon lunulatus	Chaetodontidae	Lizard
LI23	2	Pseudogramma polyacanthus	Serranidae	Lizard
LI24	2	Oxymonacanthus longirostris	Monacanthidae	Lizard
LI25	2	Istigobius nigroocellatus	Gobiidae	Lizard
LI26	1	Chromis atripectoralis	Pomacentridae	Lizard
LI27	2	Cephalopholis boenak	Serranidae	Lizard
LI28	3	Ctenochaetus binotatus	Acanthuridae	Lizard
LI29	1	Pomacentrus nagasakiensis	Pomacentridae	Lizard
LI3	1	Neamia octospina	Apogonidae	Lizard
LI30	3	Fowleria viaulae	Apogonidae	Lizard
LI31	1	Signigobius biocellatus	Gobiidae	Lizard
LI32	1	Acanthurus nigricauda	Acanthuridae	Lizard
LI33	1	Eviota albolineata	Gobiidae	Lizard
LI34	4	Scarus psittacus	Scaridae	Lizard
LI35	5	Stethojulis strigiventer	Labridae	Lizard
LI36	2	Halichores melanurus	Labridae	Lizard
LI37	2	Siganus doliatus	Signidae	Lizard
LI38	1	Lutjanus gibbus	Lutjanidae	Lizard
LI39	1	Plagiotremus tapeinosoma	Blenniidae	Lizard
LI4	2	Plesiops coeruleolineatus	Plesiopidae	Lizard
LI40	1	Plagiotremus rhinorhynchos	Blenniidae	Lizard
LI41	1	Gymnothorax sp.	Muraenidae	Lizard
LI42	1	Apogon crassiceps	Apogonidae	Lizard
LI43	1	Trimma sp.	Gobiidae	Lizard
LI44	1	Callogobius maculipinnis	Gobiidae	Lizard
LI45	1	Cryptocentrus strigilliceps	Gobiidae	Lizard
LI46	3	Centropyge bicolor	Pomacanthidae	Lizard
LI47	1	Zebrasoma veliferum	Acanthuridae	Lizard
LI48	1	Sufflamen chrysopterum	Balistidae	Lizard
LI49	1	Canthigaster valentini	Tetraodontidae	Lizard
LI5	1	Cypho purpurascens	Pseudochromidae	Lizard
LI50	1	Diploprion bifasciatum	Serranidae	Lizard
LI51	1	Aeoliscus strigatus	Centriscidae	Lizard
LI52	3	Parupeneus multifasciatus	Mullidae	Lizard
LI53	1	Acanthurus nigrofucsus	Acanthuridae	Lizard
LI54	1	Ctenochaetus striatus	Acanthuridae	Lizard
LI55	1	Chlorurus spilurus	Scaridae	Lizard
LI56	1	Scarus altipinnis	Scaridae	Lizard
LI57	2	Anampses neoguiniacus	Labridae	Lizard
LI58	1	Callogobius hasseltii	Gobiidae	Lizard
LI59	2	Cheilodipterus quinquelineatus	Apogonidae	Lizard
LI6	2	Amblygobius rainfordi	Gobiidae	Lizard
LI60	1	Chelmon rostratus	Chaetodontidae	Lizard
LI61	4	Eviota melasma	Gobiidae	Lizard
LI62	5	Pomacentrus moluccensis	Pomacentridae	Lizard
LI63	5	Pomacentrus brachialis	Pomacentridae	Lizard
LI64	5	Chromis viridis	Pomacentridae	Lizard
LI65	2	Istigobius rigilius	Gobiidae	Lizard
LI66	2	Eviota monostigma	Gobiidae	Lizard
LI67	2	Ecsenius stictus	Blenniidae	Lizard
LI68	5	Eviota sparsa	Gobiidae	Lizard
LI69	3	Eviota prasites	Gobiidae	Lizard
LI7	3	Trimma capostriatum	Gobiidae	Lizard
LI70	4	Chromis ternatensis	Pomacentridae	Lizard
LI71	4	Chrysiptera rollandi	Pomacentridae	Lizard
LI72	2	Dascyllus reticulatus	Pomacentridae	Lizard
LI73	2	Eviota queenslandica	Gobiidae	Lizard
LI74	6	Eviota sp.	Gobiidae	Lizard
LI75	2	Nectamia fusca	Apogonidae	Lizard
LI76	1	Amblygobius decussatus	Gobiidae	Lizard
LI77	1	Sargoncentron diadema	Holocentridae	Lizard
LI78	1	Scorpaenodes sp	Scorpaenidae	Lizard
LI79	1	Gobiodon quinquestrigatus	Gobiidae	Lizard
LI8	2	Trimma necopinum	Gobiidae	Lizard
LI9	2	Scolopsis bilineata	Nemipteridae	Lizard
RF1	1	Abudefduf bengalensis	Pomacentridae	Orpheus
RF10	7	Blenniella sp.	Blenniidae	Orpheus
RF11	1	Cabillus tongarevae	Gobiidae	Orpheus
RF12	6	Cephalopholis boenak	Serranidae	Orpheus
RF13	1	Acreichthys radiatus	Monacanthidae	Orpheus
RF14	7	Chaetodon aureofaciatus	Chaetodontidae	Orpheus
RF15	2	Cheilinus fasciatus	Labridae	Orpheus
RF16	4	Cheilodipterus quinquelineatus	Apogonidae	Orpheus
RF17	1	Dinematichthys sp	Bythitidae	Orpheus
RF18	2	Ecsenius stictus	Blenniidae	Orpheus
RF19	4	Enneapterygius tutuilae	Tripterygiidae	Orpheus
RF2	2	Acanthurus triostegus	Acanthuridae	Orpheus
RF20	1	Eviota melasma	Gobiidae	Orpheus
RF21	6	Eviota monostigma	Gobiidae	Orpheus
RF23	2	Eviota teresae	Gobiidae	Orpheus
RF24	10	Eviota zebrina	Gobiidae	Orpheus
RF25	1	Exyrias sp.	Gobiidae	Orpheus
RF26	1	Fowleria vaiulae	Apogonidae	Orpheus
RF27	1	Fusigobius signipinnis	Gobiidae	Orpheus
RF28	2	Gobiodon erythrospilus	Gobiidae	Orpheus
RF29	6	Gobiodon histrio	Gobiidae	Orpheus
RF3	1	Amblygobius buanensis	Gobiidae	Orpheus
RF30	2	Gobiodon okinawae	Gobiidae	Orpheus
RF31	1	Gobiodon quinquestrigatus	Gobiidae	Orpheus
RF32	1	Gobiodon unicolour	Gobiidae	Orpheus
RF33	1	Gobiopsis exigua	Gobiidae	Orpheus
RF34	3	Gymnothorax chilospilus	Muraenidae	Orpheus
RF35	3	Halichoeres miniatus	Labridae	Orpheus
RF36	1	Halichoeres marginatus	Labridae	Orpheus
RF37	12	Halichoeres melanurus	Labridae	Orpheus
RF38	5	Istigobius cf. nigrocellatus	Gobiidae	Orpheus
RF39	1	Istigobius decoratus	Gobiidae	Orpheus
RF4	1	Amblygobius rainfordi	Gobiidae	Orpheus
RF40	5	Istigobius goldmani	Gobiidae	Orpheus
RF41	6	Istigobius sp	Gobiidae	Orpheus
RF42	2	Istigobius ornatus	Gobiidae	Orpheus
RF43	1	Istigobius rigilius	Gobiidae	Orpheus
RF44	1	Labropsis xanthurus	Labridae	Orpheus
RF45	5	Luposicya lupus	Gobiidae	Orpheus
RF46	10	Neopomacentrus bankieri	Pomacentridae	Orpheus
RF47	2	Ophichthus cephalozona	Ophichthidae	Orpheus
RF48	1	Oxymonacanthus longirostris	Monacanthidae	Orpheus
RF49	1	Petroscirtes fallax	Blenniidae	Orpheus
RF5	3	Arothron manilensis	Tetraodontidae	Orpheus
RF50	1	Pleurosicya sp.	Gobiidae	Orpheus
RF51	4	Pomacentrus adelus	Pomacentridae	Orpheus
RF52	2	Pomacentrus brachialis	Pomacentridae	Orpheus
RF53	10	Pomacentrus moluccensis	Pomacentridae	Orpheus
RF55	2	Pseudochromis wilsoni	Pseudochromidae	Orpheus
RF56	7	Salarias guttatus	Blenniidae	Orpheus
RF57	1	Thalassoma lunare	Labridae	Orpheus
RF58	5	Trimma fangi	Gobiidae	Orpheus
RF59	1	Trimma lantana	Gobiidae	Orpheus
RF6	3	Asterropteryx semipunctatus	Gobiidae	Orpheus
RF60	3	Trimma okinawae	Gobiidae	Orpheus
RF61	1	Trimma striatum	Gobiidae	Orpheus
RF62	2	Zanclus cornutus	Acanthuridae	Orpheus
RF63	3	Zebrasoma scopas	Acanthuridae	Orpheus
RF7	2	Asterropteryx spinosa	Gobiidae	Orpheus
RF8	5	Atherinidae sp.	Atherinidae	Orpheus
RF9	3	Bathygobius fuscus	Gobiidae	Orpheus
